# Transcriptional reprogramming of tumor-infiltrating T cells during PD-1 blockade revealed through gene regulatory network and trajectory inference in squamous cell carcinoma

**DOI:** 10.1101/2025.10.15.682506

**Authors:** Roger Casals-Franch, Jordi Villà-Freixa, Lara Nonell, Adrián López García de Lomana

## Abstract

Understanding the tumor microenvironment is crucial for optimizing anti-cancer immune responses. At single-cell resolution, trajectory inference methods can reconstruct the dynamic transitions between cell states during differentiation. Immune checkpoint blockade (ICB) therapies, such as PD-1/PD-L1 inhibitors, are used across multiple cancers, including non-melanoma skin cancers (NMSCs), yet the transcriptional mechanisms that shape T cell responses in this context remain unclear. Here, we analyzed a publicly available squamous cell carcinoma (SCC) single-cell RNA-seq dataset comprising 25,581 tumor-infiltrating T-cell profiles to map differentiation trajectories before and after anti-PD-1 therapy. In CD8^+^ T cells, therapy enhanced the transition from memory to activated states, prominently involving IL-12–associated pathways, and revealed a distinct memory-to-exhaustion trajectory driven by EOMES and TCF7 regulatory activity. Gene regulatory network inference further revealed therapy-induced transcriptional rewiring distinguishing precursor exhausted (Tpex) from terminally exhausted (Tex) states. CD4^+^ T cell populations also underwent substantial reshaping, with trajectory and functional analyses highlighting therapy-driven programs that enhanced CXCL13^+^ Tfh responses while generating fewer but more transcriptionally active Tregs. Together, these findings reveal a dual remodeling of helper and cytotoxic T cell compartments upon PD-1 blockade, define key transcriptional regulators controlling cell-state transitions, and identify potential molecular targets and biomarkers to predict and enhance treatment response.
