## Supplemental Table 1 for "Transcriptional reprogramming of tumor-infiltrating T cells during PD-1 blockade revealed through gene regulatory network and trajectory inference in squamous cell carcinoma"

### Sheet: overall
Table caption. Cell numbers per timepoint, lineage, patient and cell type.
	CD8+		CD4+
Patient	PRE	POST	PRE	POST
su010	3537	5219	216	1154
su011	1100	1870	1952	2268
su013	1738	51	2500	15
su014	937	192	1661	377
Total	7312	7332	6329	3814

### Sheet: per cell type
timepoint	Post										Pre
lineage	CD4				CD8						CD4				CD8
cell_type	Naive	Tfh	Th17	Treg	act	eff	ex	ex_act	mem	naive	Naive	Tfh	Th17	Treg	act	eff	ex	ex_act	mem	naive	Total x patient
patient
su010	559	291	67	237	19	14	2085	4	3027	70	61	48	41	66	82	15	300	0	353	2787	10126
su011	322	1633	3	310	774	6	275	4	768	43	568	696	10	678	152	7	592	9	317	23	7190
su013	1	4	7	3	0	5	17	1	3	25	799	364	17	1320	71	13	628	534	477	15	4304
su014	60	3	237	77	1	87	22	1	71	10	50	3	1339	269	8	759	37	0	121	12	3167
Total x cell type	942	1931	314	627	794	112	2399	10	3869	148	1478	1111	1407	2333	313	794	1557	543	1268	2837	24787
