## Supplemental Table 6 for "Transcriptional reprogramming of tumor-infiltrating T cells during PD-1 blockade revealed through gene regulatory network and trajectory inference in squamous cell carcinoma"

### Sheet: act
Table caption. Branch-specific Differentially Active Regulons (DARs) in CD8+ cells.
regulon	median z-score change	p.adj
MAFF	1.483	1.05458e-08
XBP1	1.435	9.00612e-18
EGR4	1.225	0.0202384
FOXF1	1.209	0.0107677
DBP	1.146	0.000180658
ERF	1.121	2.1658e-06
GLIS1	1.113	1.79282e-07
FOSB	1.107	4.42861e-48
DLX2	1.106	1.5009e-09
ATF3	1.062	0.033076
KLF10	1.05	0.0034628
ETV3	0.96	0.00408329
SMAD1	0.938	8.77576e-12
FOS	0.899	1.35584e-09
FOXO4	0.869	1.20004e-18
EGR1	0.84	0.000785933
JUNB	0.836	0.00076945
KLF4	0.829	1.42699e-26
HES7	0.8	1.21243e-07
TBX21	0.8	1.68063e-10
ETV5	0.791	1.01811e-11
JUN	0.771	0.0341262
GATA2	0.765	0.0230533
GATA3	0.747	0.0230533
HIC1	0.681	8.60144e-07
DDIT3	0.657	0.0205394
FOSL1	0.644	0.0445909
ETV7	0.628	6.80124e-29
AHR	0.616	5.49877e-12
HEY1	0.61	5.78173e-27
OVOL1	0.513	0.000159123
FOXB1	0.51	4.53995e-10
MAFA	0.504	1.32645e-41
IKZF3	-0.81	4.20794e-07
ZBTB7A	-0.573	0.0264275
BPTF	-0.556	0.00374751
STAT2	-0.529	1.44603e-10

### Sheet: mem
regulon	median z-score change	p.adj
ELK1	1.015	0.000841421
THAP11	0.94	2.63201e-11
STAT5A	0.813	0.00645
NFATC2	0.798	5.33933e-05
EOMES	0.785	3.96884e-35
CREM	0.711	0.0310671
KLF6	0.702	0.00016397
ELF1	0.688	1.30325e-11
YY1	0.647	1.2673e-08
FOS	0.647	0.000677775
NR3C1	0.635	0.000974501
RUNX3	0.612	3.49853e-18
MAX	0.597	2.21113e-30
E2F3	0.574	4.98628e-13
ZNF281	0.501	2.64088e-30

### Sheet: ex_branch4
regulon	median z-score change	p.adj
ETS1	-1.342	7.74322e-98
THAP11	-1.239	6.43984e-05
NFATC2	-1.223	2.49084e-15
ELK4	-1.22	0.000461019
ELF1	-1.203	0.0319981
ZNF518A	-1.136	0.0170674
EOMES	-1.13	1.64309e-114
BPTF	-1.128	2.02748e-46
NR3C1	-0.96	1.82084e-38
ELK1	-0.907	6.08818e-26
BCL11B	-0.906	3.47858e-47
IKZF1	-0.876	7.69761e-126
NFIC	-0.849	2.92615e-48
ZFX	-0.803	6.80896e-45
IKZF2	-0.781	5.17335e-09
RXRB	-0.778	8.91007e-157
CREM	-0.771	0.00155245
CEBPB	-0.77	1.7623e-77
MAX	-0.716	1.349e-17
IRF3	-0.71	7.13942e-05
BCL11A	-0.699	2.52589e-07
ZBTB2	-0.679	1.01034e-35
ZBTB14	-0.677	1.02074e-83
TCF7	-0.677	0.000491642
ZNF480	-0.669	8.25663e-49
FOXO1	-0.663	3.11128e-172
EBF1	-0.653	1.48219e-89
KLF3	-0.63	1.39742e-58
SOX4	-0.607	2.44887e-07
SP2	-0.606	9.20827e-44
SOX7	-0.603	8.72531e-13
ZSCAN32	-0.603	2.0688e-133
ZFP64	-0.596	1.11234e-08
ZNF561	-0.578	8.98383e-145
HOXB2	-0.556	9.55413e-51
TEAD4	-0.554	3.40686e-71
DRAP1	-0.551	9.58084e-25
SMAD3	-0.548	0.0124741
BACH1	-0.546	5.48923e-178
CUX1	-0.515	6.04198e-53
DBP	2.1	2.95225e-22
IRF9	2.06	7.04159e-08
STAT3	1.913	2.9621e-193
IRF7	1.661	1.5216e-12
E2F7	1.649	4.61731e-14
ETV7	1.474	7.34625e-67
IRF1	1.37	1.26924e-18
VDR	1.341	2.6785e-38
XBP1	1.267	3.36649e-108
STAT1	1.232	9.36846e-14
AHR	1.191	2.88112e-25
IRX3	1.17	4.16319e-05
RELB	1.169	1.85218e-147
DDIT3	1.102	2.24272e-17
PRDM1	1.047	0.0101484
ATF3	1.032	3.81576e-23
FOXA1	0.945	1.41329e-111
PPARG	0.889	6.85939e-121
TFEB	0.887	2.27287e-75
REL	0.848	3.7665e-09
HES1	0.788	7.98395e-06
BHLHE40	0.787	2.33399e-59
RFX7	0.725	2.64317e-96
ATF4	0.714	1.3591e-09
BCL6	0.686	8.68391e-39
FOXP3	0.656	2.31467e-05
JUN	0.653	2.36896e-10
GATA3	0.65	1.00532e-41
ETV1	0.637	2.42564e-19
NFKB1	0.633	1.40172e-07
MAF	0.586	3.12367e-13
KLF10	0.585	1.4191e-07
HEY1	0.57	1.31251e-65
EGR1	0.569	2.03425e-68
CREB3L4	0.545	1.01261e-22
NKX3.2	0.53	1.44805e-43
JUND	0.505	2.28477e-10

### Sheet: ex_branch5
regulon	median z-score change	p.adj
CREB3L4	-1.251	2.9774e-15
IKZF2	-0.992	1.19357e-09
ZNF561	-0.761	6.98138e-07
ELK1	-0.752	5.24987e-07
HOXB2	-0.706	2.45105e-27
PURA	-0.686	3.33669e-51
ZNF48	-0.634	1.58514e-08
LCORL	-0.629	3.20402e-05
SMAD3	-0.613	3.63797e-40
TCF7	-0.554	1.98923e-06
IKZF1	-0.519	2.6145e-26
TBX1	-0.511	7.43191e-07
GLIS2	1.59	2.90965e-24
PBX4	0.953	1.8097e-19
ZNF426	0.769	1.15081e-14
HOXD1	0.765	1.06011e-17
IRF4	0.757	9.11821e-08
FOSL2	0.642	0.0457353
ZNF205	0.614	0.000728041
GFI1	0.608	0.000121007
CEBPD	0.582	0.00478146
SOX7	0.538	3.11883e-14
RARA	0.537	2.53848e-05
E2F1	0.535	0.0258907
BACH2	0.522	4.50565e-24

### Sheet: ex_branch7
regulon	median z-score change	p.adj
PHF20	-1.255	1.51973e-07
STAT6	-1.227	0.0207885
ZBTB25	-1.166	0.00379154
FOS	-1.062	0.0126607
CEBPB	-0.967	3.81761e-19
ZSCAN25	-0.95	3.19291e-05
KLF6	-0.874	4.01041e-41
SREBF2	-0.861	0.019278
STAT5A	-0.852	0.000876353
JUN	-0.848	0.000207541
ZNF200	-0.843	0.000234842
PRDM1	-0.839	9.19847e-38
RELB	-0.804	1.29504e-10
FOSL2	-0.803	5.06697e-52
IRF7	-0.799	2.86416e-05
SPI1	-0.786	1.58944e-48
RFX7	-0.756	3.18112e-27
ETV2	-0.75	0.0234824
ZNF266	-0.744	1.70429e-14
E2F1	-0.73	5.53181e-08
IRF4	-0.723	1.47177e-16
ETV1	-0.684	5.62453e-05
JUNB	-0.666	6.31583e-06
GATA3	-0.658	1.88614e-09
FLI1	-0.656	0.000166064
NFATC2	-0.59	0.00124824
ZBED1	-0.584	1.08941e-08
ZNF480	-0.579	5.83334e-08
STAT1	-0.562	0.0106013
CEBPD	-0.548	1.94765e-15
ZNF426	-0.524	7.19108e-26
ZNF580	-0.513	2.0885e-20
ZNF48	-0.505	2.66422e-05
ZBTB2	1.008	5.78046e-16
IKZF2	0.925	8.78646e-38
ELF2	0.884	0.00526584
ZFX	0.816	0.000688087
NFE2L1	0.792	4.6239e-27
ZBTB7A	0.764	0.00124374
TCF7	0.74	3.35531e-13
PURA	0.731	0.0192922
ZFY	0.697	0.000197849
SP9	0.692	6.18217e-17
KLF13	0.654	1.35498e-64
MAFA	0.647	9.80947e-06
NFATC3	0.643	2.12224e-69
SKI	0.613	1.81555e-34
GABPA	0.598	3.5038e-10
MAFG	0.582	2.52586e-20
YY1	0.581	1.04001e-44
THRA	0.559	0.00018361
CLOCK	0.547	0.00177576
SMAD3	0.529	9.40287e-17
MTF2	0.517	4.61868e-24
RXRB	0.513	5.4381e-11
FOXK2	0.502	6.74909e-09

### Sheet: ex_branch8
regulon	median z-score change	p.adj
IRF7	-0.905	2.4053e-82
GLIS2	-0.901	0.0191864
PRDM1	-0.642	4.15091e-27
E2F7	-0.601	0.000171055
VDR	-0.583	0.000342264
ETV7	-0.515	7.04653e-104
THAP11	1.06	1.58206e-18
E2F3	0.972	5.39522e-10
ELK1	0.959	9.14247e-311
IKZF2	0.953	1.0863e-07
EOMES	0.887	2.23063e-62
ZNF561	0.883	1.19744e-09
NFATC2	0.865	1.19917e-10
CEBPB	0.848	1.8238e-75
ZNF518A	0.842	7.48075e-11
HOXB2	0.782	4.03289e-28
ELK4	0.732	2.9812e-106
PURA	0.729	6.27231e-14
TCF7	0.702	0.00362911
IKZF1	0.697	2.70341e-25
ELF1	0.672	1.26108e-49
SMAD3	0.647	3.35827e-119
BPTF	0.605	7.46797e-120
ZNF48	0.604	1.42302e-06
YY1	0.59	1.44251e-05
ZNF480	0.589	0.000384204
ZNF200	0.557	6.16396e-21
SOX4	0.542	1.5505e-26
BCL11B	0.539	1.40907e-36
NR3C1	0.52	7.26639e-07
NFIC	0.519	3.32278e-32
DRAP1	0.518	0.0478102
MAX	0.517	6.10138e-20
KLF6	0.506	2.57975e-20

### Sheet: ex_branch10
regulon	median z-score change	p.adj
ETS1	-1.022	1.70729e-18
E2F3	-0.971	0.0030699
KLF13	-0.742	0.0152383
ELK4	-0.698	6.05556e-11
THAP11	-0.694	0.0264498
IRF3	-0.666	1.09056e-34
IKZF2	-0.656	1.09991e-11
ELF1	-0.637	7.90667e-09
ZNF518A	-0.632	2.34472e-07
SMAD3	-0.6	2.23923e-44
NFATC2	-0.598	1.49113e-11
EOMES	-0.574	1.7327e-09
ZBTB7A	-0.559	2.11472e-34
IKZF3	-0.553	2.46813e-07
HOXB2	-0.542	1.04368e-16
ZNF561	-0.53	4.80556e-06
PURA	-0.508	0.00385568
IRF9	1.31	1.29469e-09
STAT3	1.281	1.67729e-05
IRF7	1.255	6.78788e-22
XBP1	1.253	1.15566e-06
VDR	1.175	8.34312e-12
NFKB2	1.14	1.34406e-37
DBP	1.098	0.0288779
ETV7	0.977	0.000568571
E2F7	0.821	0.000287332
DDIT3	0.766	2.03572e-15
GATA3	0.725	2.84282e-44
AHR	0.709	2.0933e-05
PRDM1	0.703	0.0104708
ZNF699	0.688	0.0276999
MAF	0.683	2.0933e-05
RXRA	0.673	0.0131306
PPARG	0.656	2.86756e-06
MYB	0.655	8.8854e-07
JUNB	0.651	7.69782e-30
NFKB1	0.622	5.7902e-37
HES1	0.583	5.80793e-20
SREBF2	0.575	0.000285079
KLF10	0.562	1.3025e-09
RELB	0.557	1.52999e-14
FOXA1	0.548	0.000571878
MAFA	0.546	1.16579e-05
ETV1	0.534	6.48713e-08
RUNX1	0.532	8.43138e-07
STAT1	0.531	2.27455e-17
HOXD1	0.527	1.94032e-08
IRF1	0.525	2.31128e-19
TFEB	0.507	0.017115
