## Supplemental Table 10 for "Transcriptional reprogramming of tumor-infiltrating T cells during PD-1 blockade revealed through gene regulatory network and trajectory inference in squamous cell carcinoma"

### Sheet: Top 10 regulons
Table caption. Top 10 Differentially Active Regulons (DARs) per cell type in CD4+ cells. And the Regulon Specifity Score (RSS).
CD4_Subtype	Transcription_Factor	RSS_score	Median_zscore
Naive	KLF3(+)	0.448	1.248
Naive	KLF2(+)	0.441	1.244
Naive	TCF7L2(+)	0.432	0.893
Naive	SOX9(+)	0.429	0.675
Naive	MXI1(+)	0.429	0.643
Naive	ZSCAN18(+)	0.428	0.707
Naive	HOXC4(+)	0.425	0.402
Naive	EBF1(+)	0.422	0.398
Naive	MAFB(+)	0.418	0.757
Naive	RXRA(+)	0.418	0.632
Tfh	IRF6(+)	0.499	0.543
Tfh	ZBTB10(+)	0.488	0.679
Tfh	NFATC1(+)	0.483	0.697
Tfh	ZNF410(+)	0.478	0.523
Tfh	POU3F1(+)	0.477	0.663
Tfh	KLF4(+)	0.475	0.582
Tfh	NFKB2(+)	0.469	0.748
Tfh	ETV3(+)	0.469	0.494
Tfh	FOXF1(+)	0.468	0.517
Tfh	ZNF71(+)	0.466	0.423
Th17	HOXB6(+)	0.452	1.263
Th17	PPARG(+)	0.43	1.266
Th17	RORC(+)	0.403	1.252
Th17	ATF7(+)	0.398	0.94
Th17	IRF2(+)	0.389	1.335
Th17	HOXB5(+)	0.383	1.138
Th17	MAFF(+)	0.376	1.063
Th17	HOXB3(+)	0.375	1.218
Th17	KLF1(+)	0.372	0.907
Th17	SOX4(+)	0.363	1.585
Treg	ZNF354C(+)	0.608	1.121
Treg	FOXP3(+)	0.471	0.935
Treg	ZNF101(+)	0.466	0.712
Treg	IKZF2(+)	0.463	1.279
Treg	SOX15(+)	0.451	0.449
Treg	CEBPA(+)	0.445	0.389
Treg	IRF4(+)	0.444	0.462
Treg	E2F3(+)	0.442	0.753
Treg	FOXO1(+)	0.436	0.769
Treg	POU2AF1(+)	0.434	0.257

### Sheet: Top 10 regulons activity
cluster	EBF1(+)	ZNF71(+)	KLF4(+)	RORC(+)	ZNF410(+)	ZBTB10(+)	MAFF(+)	PPARG(+)	E2F3(+)	POU2AF1(+)	FOXP3(+)	SOX4(+)	RXRA(+)	NFKB2(+)	HOXB6(+)	FOXF1(+)	IRF4(+)	SOX9(+)	HOXB5(+)	IRF2(+)	CEBPA(+)	TCF7L2(+)	IRF6(+)	NFATC1(+)	ETV3(+)	SOX15(+)	FOXO1(+)	MXI1(+)	KLF3(+)	KLF1(+)	ZNF354C(+)	HOXC4(+)	KLF2(+)	HOXB3(+)	IKZF2(+)	ZNF101(+)	ZSCAN18(+)	MAFB(+)	POU3F1(+)	ATF7(+)
Naive	0.398	-0.064	-0.13	-0.01	-0.352	-0.099	-0.385	-0.441	-0.307	-0.172	-0.788	-0.498	0.632	-0.764	-0.403	0.168	-0.383	0.675	-0.277	-0.559	-0.617	0.893	-0.376	0.242	0.288	-0.552	-0.289	0.643	1.248	-0.122	-0.769	0.402	1.244	-0.288	-0.415	-0.269	0.707	0.757	-0.101	-0.214
Tfh	-0.338	0.423	0.582	-0.485	0.523	0.679	-0.12	-0.225	-0.654	-0.343	-0.141	-0.556	0.036	0.748	-0.436	0.517	-0.153	-0.175	-0.254	-0.541	-0.358	-0.186	0.543	0.697	0.494	0.238	-0.301	0.454	-0.46	-0.431	-0.769	-0.6	-0.319	-0.429	-0.608	-0.545	-0.104	-0.141	0.663	-0.275
Th17	-0.728	-0.163	-0.621	1.252	-0.555	-0.58	1.063	1.266	0.258	-0.716	-0.198	1.585	-0.694	-0.395	1.263	-0.821	-0.492	-0.992	1.138	1.335	-0.344	-0.692	-0.598	-1.125	-0.781	0.171	-0.567	-0.06	-0.781	0.907	-0.769	-0.6	-0.727	1.218	-0.616	-0.092	-0.279	-1.016	-0.622	0.94
Treg	-0.353	-0.602	-0.415	-0.34	-0.337	-0.535	-0.37	-0.305	0.753	0.257	0.935	-0.009	-0.344	-0.048	-0.453	-0.48	0.462	-0.117	-0.33	0.093	0.389	-0.312	-0.386	-0.49	-0.628	0.449	0.769	-0.533	-0.34	-0.163	1.121	-0.6	-0.543	-0.134	1.279	0.712	-0.399	-0.005	-0.475	-0.456
