## Supplemental Table 11 for "Transcriptional reprogramming of tumor-infiltrating T cells during PD-1 blockade revealed through gene regulatory network and trajectory inference in squamous cell carcinoma"

### Sheet: Naive
Table caption. Branch-specific Differentially Active Regulons (DARs) in CD4+ cells.
regulon	median z-score change	p.adj
ETV6	0.910345	0.00998913
THAP11	0.871228	0.000431837
YY1	0.854606	2.34206e-58
SMAD3	0.703629	1.08845e-35
ZNF91	0.690701	8.22016e-06
ZNF568	0.643347	7.44604e-05
ATF1	0.616019	7.20865e-07
THAP1	0.592971	8.59843e-24
ZNF235	0.557032	0.0198524
ZNF580	0.556155	4.8836e-23
RFX3	0.544496	0.0242821
IRF3	0.507712	2.24954e-12
STAT6	-0.632479	1.04003e-38
KLF3	-0.591416	4.4203e-14

### Sheet: Treg
Table caption. Branch-specific Differentially Active Regulons (DARs) in CD4+ cells.
regulon	median z-score change	p.adj
NR3C1	-0.946073	0.0380588
LEF1	-0.82514	1.61252e-17
ETV6	-0.8161	8.47397e-05
ZNF91	-0.776464	6.36556e-07
MYC	-0.765747	0.00062447
FOS	-0.751352	0.00128322
CREB3	-0.725873	2.76145e-26
ZFY	-0.666564	0.0400643
STAT5A	-0.623037	0.0209767
NFKB1	-0.618518	6.85607e-21
RFX3	-0.613844	1.57814e-17
ZNF83	-0.571793	4.05821e-26
POU3F1	-0.511751	1.25155e-22
ZBTB7B	0.776316	6.27523e-07
E2F3	0.72564	6.96075e-52
IRF1	0.678657	1.25127e-08
ETS1	0.64917	3.27244e-07
FLI1	0.633592	1.5629e-08
STAT2	0.60038	0.0134675
IKZF2	0.593895	3.94552e-08
THRA	0.581678	0.00301147
E2F5	0.532853	1.38443e-05
FOXP3	0.526554	4.96761e-09
FOXO1	0.50929	1.71993e-11

### Sheet: Tfh
regulon	median z-score change	p.adj
CREB3	1.00319	0.0150415
ZFY	0.819191	1.85857e-12
MYC	0.784694	7.11439e-12
IRF6	0.730173	0.000296978
KLF4	0.690009	3.13113e-07
NFKB1	0.645771	6.91379e-12
NFKB2	0.641016	6.05165e-27
NR3C1	0.635589	1.31428e-07
E2F6	0.621077	0.000563911
MESP1	0.610968	0.00107154
ELF2	0.589537	2.71254e-08
FOS	0.5639	0.00604057
MYBL2	0.561627	2.2521e-06
SMAD3	0.50139	2.40285e-40
RUNX3	-0.666717	1.40373e-08
IRF9	-0.631752	0.00299401
ETS1	-0.626175	3.88942e-06
ZBTB25	-0.606818	0.00798196
FLI1	-0.60614	7.27858e-08
STAT2	-0.603313	7.59804e-07
IRF7	-0.517111	2.77284e-85
RXRG	-0.511592	6.13521e-10

### Sheet: Th17
regulon	median z-score change	p.adj
CEBPD	1.03365	0.0106754
ZBTB7B	0.665757	0.00163239
ATF7	0.553853	0.0124355
ZNF629	0.548282	1.81603e-18
USF2	0.522871	2.22757e-10
EOMES	0.502015	0.0153863
MAFF	-0.978046	1.28213e-20
SOX4	-0.836534	1.1075e-15
MYB	-0.702002	0.0313676
PPARG	-0.692449	9.36126e-14
ZNF654	-0.631697	7.58416e-05
ELK3	-0.584098	0.0155925
NFYB	-0.565509	0.00435238
ZBTB17	-0.530706	0.011953
ELK1	-0.520184	0.000183517
ATF4	-0.51376	0.000130917
FOXM1	-0.508173	0.00303096
MAFK	-0.501052	0.00868849
